# Regulation of *NTRK2* alternative splicing by PRPF40B controls neural differentiation and synaptic plasticity

**DOI:** 10.1101/2025.04.07.647526

**Authors:** María Duarte-Ruiz, Adela Moreno-Castillo, Younes El Yousfi, Cristina Moreno-Castro, Noelia Martínez-Martínez, Sandra Jiménez-Lozano, Marion Kennel, Candela Ruiz-Rodríguez, Alonso Rodríguez-Caparrós, Jennifer López-Ros, Pierre de la Grange, Cristina Hernández-Munain, Carlos Suñé

## Abstract

BDNF signaling through its receptor TRKB plays a critical role in brain development, neuroplasticity and homeostasis. Alternative splicing of the TRKB gene, *NTRK2*, generates either the full-length receptor (TRKB-FL) or a truncated isoform (TRKB-T1) that inhibits BDNF signaling and has been implicated in neurodegenerative diseases, psychiatric disorders and cognitive impairments. Here, we show that PRPF40B, a splicing factor associated with neuronal dysfunction, promotes production of the TRKB-FL isoform during neuronal differentiation. Silencing PRPF40B increases TRKB-T1 expression, impairing expression of genes important for neuronal differentiation and synaptic plasticity. Our data thus identify PRPF40B as a key regulator of the balance between TRKB receptor isoforms, crucial for fine-tuning neuronal responses and for preventing neuroplasticity or survival impairments, providing also a mechanism for the role of PRPF40B in the pathogenesis of various human neurodegenerative diseases and psychiatric disorders
