## Supplemental Table 2 for "Regulation of *NTRK2* alternative splicing by PRPF40B controls neural differentiation and synaptic plasticity"

### Sheet: REGULATED GENES
List of the 233 Selected Regulated Events (200 Distincts Genes)
					G2 vs. SCR			G2 vs. WT
Analysis Type	GENE STABLE ID	Gene Symbol	Alternative Event Type	Involved exon(s)	Regulation Splicing Index	Splicing-Index Fold-Change	Splicing-Index P-Value	Regulation Splicing Index	Splicing-Index Fold-Change	Splicing-Index P-Value	Event Coordinates (hg38)	Gene Name	Aliases and Synonyms	Entrez Gene ID
Pattern+Exon	GSHG0035583	MEF2C	Exon Cassette	e18	down	7.38	0.00037	down	10.44	0.00822	chr5:88729218-88731901	myocyte enhancer factor 2C	C5DELq14.3,DEL5q14.3	4208
Pattern+Exon	GSHG0025844	BIN1	Exon Cassette	e18	down	6.36	0.00128	down	3.52	0.0111	chr2:127051154-127059155	bridging integrator 1	AMPH2,AMPHL,CNM2,SH3P9	274
Pattern+Exon	GSHG0044760	FRMD3	Alter. First Exon	e1/e16	up (e16)	5.52	8.52e-05	up (e16)	6.72	0.00116	chr9:83244622-83538438	FERM domain containing 3	4.1O,EPB41L4O,EPB41LO,P410	257019
Pattern+Exon	GSHG0042419	ASPH	Exon Cassette	e4	down	5.28	4.43e-05	down	4.49	5.73e-05	chr8:61680968-61684188	aspartate beta-hydroxylase	AAH,BAH,CASQ2BP1,FDLAB,HAAH,JCTN,junctin	444
Pattern+Exon	GSHG0012868	NIN	Exon Cassette	e19	up	4.76	0.0019	up	3.53	0.00483	chr14:50754742-50760359	ninein	SCKL7	51199
Pattern+Exon	GSHG0031151	CLASP2	Exon Cassette	e23	down	4.73	0.0012	down	4.5	0.00173	chr3:33592395-33603125	cytoplasmic linker associated protein 2	---	23122
Pattern+Exon	GSHG0038576	SFT2D1	Exon Cassette	e2	down	4.66	0.000168	down	3.95	0.000722	chr6:166330161-166342549	SFT2 domain containing 1	C6orf83,pRGR1	113402
Pattern+Exon	GSHG0005485	ABLIM1	Alter. First Exon	e2/e11	up (e2)	4.4	1.66e-05	up (e2)	4.67	2.25e-05	chr10:114491791-114685005	actin binding LIM protein 1	ABLIM,abLIM-1,LIMAB1,LIMATIN	3983
Pattern+Exon	GSHG0046384	SH3KBP1	Alter. First Exon	e4/e11	up (e11)	3.93	0.00113	up (e11)	9.92	0.00577	chrX:19645400-19799773	SH3 domain containing kinase binding protein 1	AGMX2,CD2BP3,CIN85,GIG10,HSB-1,HSB1,IMD61,MIG18	30011
Pattern+Exon	GSHG0041156	CHCHD3	Exon Cassette	e7	down	3.93	1.08e-05	down	4.82	5.37e-05	chr7:132885662-132975286	coiled-coil-helix-coiled-coil-helix domain containing 3	Mic19,MICOS19,MINOS3,PPP1R22	54927
Pattern+Exon	GSHG0003114	MEF2D	Exon Cassette	e9	down	3.78	0.000172	down	3.4	0.00617	chr1:156475108-156477202	myocyte enhancer factor 2D	---	4209
Pattern+Exon	GSHG0019678	CYTH1	Alter. First Exon	e2/e3	up (e2)	3.77	0.000121	up (e2)	2.64	0.00881	chr17:78709650-78736967	cytohesin 1	B2-1,CYTOHESIN-1,D17S811E,PSCD1,SEC7	9267
Pattern+Exon	GSHG0002307	MEAF6	Exon Cassette	e7	down	3.75	3.17e-06	down	3.3	5.21e-05	chr1:37495885-37501996	MYST/Esa1 associated factor 6	C1orf149,CENP-28,EAF6,NY-SAR-91	64769
Pattern+Exon	GSHG0003581	EPRS1	Exon Cassette	e13	down	3.66	0.000114	down	2.85	0.00162	chr1:220010946-220018508	glutamyl-prolyl-tRNA synthetase 1	EARS,EPRS,GLUPRORS,HLD15,PARS,PIG32,QARS,QPRS	2058
Pattern+Exon	GSHG0040844	SGCE	Exon Cassette	e15	down	3.64	4.06e-05	down	3.74	0.000281	chr7:94584980-94588732	sarcoglycan epsilon	DYT11,epsilon-SG,ESG	8910
Pattern+Exon	GSHG0032134	DLG1	Mutually Exclusive Exons	e24/e25	up (e24)	3.64	0.000527	up (e24)	3.37	0.0091	chr3:197069219-197081117	discs large MAGUK scaffold protein 1	DLGH1,hdlg,SAP-97,SAP97	1739
Pattern+Exon	GSHG0003049	S100A16	Alter. First Exon	e1/e2	up (e1)	3.55	0.00126	up (e1)	2.84	0.0015	chr1:153607999-153613137	S100 calcium binding protein A16	AAG13,DT1P1A7,S100F	140576
Pattern+Exon	GSHG0019124	TIAF1 // MYO18A	Exon Cassette	e50	up	3.49	0.000469	up	2.37	0.0173	chr17:29082316-29086577	TGFB1-induced anti-apoptotic factor 1 // myosin XVIIIA	MAJN,MYSPDZ,SP-R210,SPR210	399687,9220
Pattern+Exon	GSHG0031560	CD47	Exon Cassette	e9-e10	down	3.41	6.89e-05	down	3.59	0.000395	chr3:108047067-108051970	CD47 molecule	IAP,MER6,OA3	961
Pattern+Exon	GSHG0019128	GIT1	Exon Cassette	e8	down	3.37	0.000402	down	3.12	0.00428	chr17:29578731-29581380	GIT ArfGAP 1	---	28964
Pattern+Exon	GSHG0003398	EDEM3	Exon Cassette	e20	down	3.32	0.00484	down	4.37	0.00177	chr1:184693823-184702996	ER degradation enhancing alpha-mannosidase like protein 3	C1orf22	80267
Pattern+Exon	GSHG0005433	SH3PXD2A	Exon Cassette	e12	down	3.31	0.000825	down	8.62	0.00928	chr10:103660983-103693056	SH3 and PX domains 2A	FISH,SH3MD1,TKS5	9644
Pattern+Exon	GSHG0042904	PTK2	Exon Cassette	e24	down	3.27	0.00215	down	3.44	0.00441	chr8:140761165-140764290	protein tyrosine kinase 2	FADK,FAK,FAK1,FRNK,p125FAK,pp125FAK,PPP1R71	5747
Pattern+Exon	GSHG0042507	TPD52	Exon Cassette	e10	down	3.25	0.00584	down	3.02	0.0274	chr8:80042620-80051628	tumor protein D52	D52,hD52,N8L,PC-1,PrLZ	7163
Pattern+Exon	GSHG0045202	SH3GLB2	Exon Cassette	e11	down	3.11	8.77e-05	down	3.26	0.00284	chr9:129009106-129009871	SH3 domain containing GRB2 like, endophilin B2	PP6569,PP9455,RRIG1	56904
Pattern+Exon	GSHG0019517	STRADA	Exon Cassette	e3-e4	down	3.04	0.000921	down	2.37	0.00416	chr17:63714006-63728413	STE20 related adaptor alpha	LYK5,NY-BR-96,PMSE,Stlk,STRAD,STRADalpha	92335
Pattern+Exon	GSHG0015870	TM2D3	Alter. First Exon	e1/e7	up (e7)	3.04	0.0034	up (e7)	1.84	0.0214	chr15:101632977-101652382	TM2 domain containing 3	BLP2	80213
Pattern+Exon	GSHG0025230	ATL2	Complex	e15-e16	down	3.02	0.00113	down	2.93	0.0233	chr2:38293954-38298575	atlastin GTPase 2	aip-2,ARL3IP2,ARL6IP2,atlastin2	64225
Pattern+Exon	GSHG0020731	OSBPL1A	Alter. First Exon	e1/e19	up (e19)	2.98	0.00201	up (e19)	2.62	0.000976	chr18:24239220-24397869	oxysterol binding protein like 1A	ORP-1,ORP1,OSBPL1B	114876
Pattern+Exon	GSHG0010534	GIT2	Exon Cassette	e17	up	2.95	0.000382	up	2.58	0.00753	chr12:109939165-109947504	GIT ArfGAP 2	CAT-2,CAT2,PKL	9815
Pattern+Exon	GSHG0025467	DCTN1	Exon Cassette	e28	down	2.95	0.00263	down	2.53	0.0235	chr2:74363294-74365241	dynactin subunit 1	DAP-150,DP-150,P135	1639
Pattern+Exon	GSHG0025108	WDR35	Exon Cassette	e11	down	2.89	2.15e-05	down	3.23	0.00066	chr2:19960554-19966909	WD repeat domain 35	CED2,FAP118,IFT121,IFTA1,SRTD7	57539
Pattern+Exon	GSHG0004818	ABI1	Exon Cassette	e5	down	2.88	0.00708	down	3.51	0.000996	chr10:26770245-26777241	abl interactor 1	ABI-1,ABLBP4,E3B1,NAP1BP,SSH3BP,SSH3BP1	10006
Pattern+Exon	GSHG0005134	PPP3CB	Exon Cassette	e16	down	2.81	0.000246	down	2.91	0.000863	chr10:73436433-73444822	protein phosphatase 3 catalytic subunit beta	CALNA2,CALNB,CNA2,PP2Bbeta	5532
Pattern+Exon	GSHG0038335	GOPC	Exon Cassette	e3	down	2.81	0.00109	down	2.85	0.00255	chr6:117575177-117579064	golgi associated PDZ and coiled-coil motif containing	CAL,dJ94G16.2,FIG,GOPC1,PIST	57120
Pattern+Exon	GSHG0019924	SYNRG	Exon Cassette	e8	up	2.81	0.00191	up	2.27	0.0177	chr17:37576341-37584759	synergin gamma	AP1GBP1,SYNG	11276
Pattern+Exon	GSHG0042904	PTK2	Exon Cassette	e22	down	2.8	0.00182	down	3.02	0.00314	chr8:140764234-140789526	protein tyrosine kinase 2	FADK,FAK,FAK1,FRNK,p125FAK,pp125FAK,PPP1R71	5747
Pattern+Exon	GSHG0008277	CADM1	Alter. Terminal Exon	e9/e17	up (e9)	2.74	0.00437	up (e9)	2.56	0.00286	chr11:115175341-115209657	cell adhesion molecule 1	BL2,IGSF4,IGSF4A,Necl-2,NECL2,RA175,sgIGSF,ST17,sTSLC-1,SYNCAM,synCAM1,TSLC1	23705
Pattern+Exon	GSHG0035911	DCTN4	Exon Cassette	e7	down	2.74	0.00233	down	2.52	0.00178	chr5:150731475-150733475	dynactin subunit 4	DYN4,P62	51164
Pattern+Exon	GSHG0025833	CLASP1	Exon Cassette	e25	down	2.74	0.000959	down	2.38	0.00889	chr2:121425139-121430177	cytoplasmic linker associated protein 1	MAST1	23332
Pattern+Exon	GSHG0008108	PICALM	Exon Cassette	e19	up	2.74	6.54e-05	up	2.63	0.000359	chr11:85976623-85981228	phosphatidylinositol binding clathrin assembly protein	CALM,CLTH,LAP	8301
Pattern+Exon	GSHG0041271	SMARCD3	Alter. First Exon	e1/e4	up (e4)	2.69	0.00188	up (e4)	1.97	0.00358	chr7:151245460-151277149	SWI/SNF related, matrix associated, actin dependent regulator of chromatin, subfamily d, member 3	BAF60C,CRACD3,Rsc6p	6604
Pattern+Exon	GSHG0045249	VAV2	Exon Cassette	e16	down	2.66	0.00276	down	2.51	0.00509	chr9:133785776-133788486	vav guanine nucleotide exchange factor 2	VAV-2	7410
Pattern+Exon	GSHG0025467	DCTN1	Exon Cassette	e6,e8	down	2.64	4.79e-05	down	2.29	0.000733	chr2:74371537-74377466	dynactin subunit 1	DAP-150,DP-150,P135	1639
Pattern+Exon	GSHG0018787	CAMTA2	Exon Cassette	e21	down	2.63	0.0308	down	2.31	0.0362	chr17:4969150-4969701	calmodulin binding transcription activator 2	---	23125
Pattern+Exon	GSHG0031151	CLASP2	Exon Cassette	e31	down	2.62	0.00884	down	2.93	0.0061	chr3:33573110-33576275	cytoplasmic linker associated protein 2	---	23122
Pattern	GSHG0040698	STX1A	Alter. Acceptor Splice Site	e9	up	2.58	0.0031	up	2.09	0.0125	chr7:73700730-73702982	syntaxin 1A	HPC-1,P35-1,STX1,SYN1A	6804
Pattern+Exon	GSHG0008277	CADM1	Alter. First Exon	e1/e10	up (e1)	2.57	0.00653	up (e1)	2.54	0.0042	chr11:115198406-115504523	cell adhesion molecule 1	BL2,IGSF4,IGSF4A,Necl-2,NECL2,RA175,sgIGSF,ST17,sTSLC-1,SYNCAM,synCAM1,TSLC1	23705
Pattern+Exon	GSHG0041338	ESYT2	Exon Cassette	e16	down	2.55	0.0105	down	2.39	0.0447	chr7:158749649-158759581	extended synaptotagmin 2	CHR2SYT,E-Syt2,FAM62B	57488
Pattern	GSHG0015290	PARP6	Exon Cassette	e22	down	2.54	3.97e-05	down	2.48	0.000114	chr15:72242620-72250092	poly(ADP-ribose) polymerase family member 6	ARTD17,PARP-6-B1,PARP-6-C,pART17	56965
Pattern+Exon	GSHG0040844	SGCE	Alter. Terminal Exon	e14/e16	up (e16)	2.52	8.17e-05	up (e16)	2.51	0.000591	chr7:94584980-94588732	sarcoglycan epsilon	DYT11,epsilon-SG,ESG	8910
Pattern+Exon	GSHG0007686	PHF21A	Mutually Exclusive Exons	e18/e19	up (e19)	2.46	0.00319	up (e19)	2.01	0.0127	chr11:45938157-45948946	PHD finger protein 21A	BHC80,BM-006,IDDBCS,NEDMS	51317
Pattern+Exon	GSHG0005063	HERC4	Exon Cassette	e21	down	2.45	0.00216	down	2.9	0.0144	chr10:67956878-67966802	HECT and RLD domain containing E3 ubiquitin protein ligase 4	---	26091
Pattern+Exon	GSHG0028864	ARVCF	Exon Cassette	e10	down	2.45	0.00419	down	2.61	0.0079	chr22:19975686-19977586	ARVCF delta catenin family member	---	421
Pattern+Exon	GSHG0008108	PICALM	Exon Cassette	e14	down	2.38	0.00185	down	2.96	0.000406	chr11:85983866-85996929	phosphatidylinositol binding clathrin assembly protein	CALM,CLTH,LAP	8301
Pattern+Exon	GSHG0027952	APP	Exon Cassette	e10-e11	up	2.37	2.67e-06	up	1.86	0.0002	chr21:25982344-26022042	amyloid beta precursor protein	AAA,ABETA,ABPP,AD1,alpha-sAPP,APPI,CTFgamma,CVAP,PN-II,PN2,preA4	351
Pattern	GSHG0042296	FGFR1	Exon Cassette	e6	down	2.35	0.000423	down	1.99	0.00515	chr8:38428352-38457534	fibroblast growth factor receptor 1	bFGF-R-1,BFGFR,CD331,CEK,ECCL,FGFBR,FGFR-1,FLG,FLT-2,FLT2,HBGFR,HH2,HRTFDS,KAL2,N-SAM,OGD	2260
Pattern+Exon	GSHG0038100	DST	Alter. First Exon	e19/e68	up (e68)	2.32	0.00022	up (e68)	1.51	0.00852	chr6:56536779-56642890	dystonin	BP240,BPA,BPAG1,CATX-15,CATX15,D6S1101,DMH,DT,EBSB2,HSAN6,MACF2	667
Pattern+Exon	GSHG0004822	ACBD5	Exon Cassette	e8	down	2.3	0.0212	down	2.26	0.0048	chr10:27219723-27223452	acyl-CoA binding domain containing 5	RDLKD	91452
Pattern	GSHG0031958	TNIK	Exon Cassette	e22	down	2.29	0.00198	down	2	0.0184	chr3:171101449-171108162	TRAF2 and NCK interacting kinase	MRT54	23043
Pattern	GSHG0005134	PPP3CB	Alter. Terminal Exon	e15/e17	up (e15)	2.28	0.0301	up (e15)	1.72	0.00051	chr10:73436433-73444822	protein phosphatase 3 catalytic subunit beta	CALNA2,CALNB,CNA2,PP2Bbeta	5532
Pattern+Exon	GSHG0041020	DOCK4	Exon Cassette	e35	down	2.23	0.0159	down	2.13	0.038	chr7:111783857-111788747	dedicator of cytokinesis 4	---	9732
Pattern+Exon	GSHG0017298	DOK4	Alter. First Exon	e1/e3	up (e3)	2.21	0.00141	up (e3)	2.27	0.00617	chr16:57479442-57486493	docking protein 4	IRS-5,IRS5	55715
Pattern+Exon	GSHG0008277	CADM1	Mutually Exclusive Exons	e9/e11-e12	up (e9)	2.2	0.0048	up (e9)	2.12	0.000458	chr11:115178644-115214780	cell adhesion molecule 1	BL2,IGSF4,IGSF4A,Necl-2,NECL2,RA175,sgIGSF,ST17,sTSLC-1,SYNCAM,synCAM1,TSLC1	23705
Pattern+Exon	GSHG0043029	EEF1D	Alter. First Exon	e1/e4	up (e1)	2.2	2.04e-05	up (e1)	1.98	1.2e-05	chr8:143586729-143597415	eukaryotic translation elongation factor 1 delta	EF-1D,EF1D,FP1047	1936
Pattern+Exon	GSHG0002004	CLSTN1	Exon Cassette	e3	up	2.19	0.00265	up	3.71	0.019	chr1:9755114-9773394	calsyntenin 1	ALC-ALPHA,alcalpha1,alcalpha2,CDHR12,CST-1,CSTN1,PIK3CD,XB31alpha	22883
Pattern+Exon	GSHG0002553	DEPDC1	Exon Cassette	e9	down	2.17	0.000231	down	2.21	0.0498	chr1:68481440-68484090	DEP domain containing 1	DEP.8,DEPDC1-V2,DEPDC1A,SDP35	55635
Pattern+Exon	GSHG0002526	DOCK7	Complex	e44/e45	down	2.13	0.0109	down	2.29	0.00225	chr1:62477700-62489065	dedicator of cytokinesis 7	DEE23,EIEE23,ZIR2	85440
Pattern+Exon	GSHG0041002	NRCAM	Exon Cassette	e40	down	2.13	0.00165	down	2.12	0.00408	chr7:108160361-108176606	neuronal cell adhesion molecule	---	4897
Pattern+Exon	GSHG0022248	PTPRS	Exon Cassette	e15	down	2.13	0.0132	down	2.05	0.0028	chr19:5225727-5229684	protein tyrosine phosphatase receptor type S	PTPSIGMA,R-PTP-S,R-PTP-sigma	5802
Pattern+Exon	GSHG0019128	GIT1	Alter. First Exon	e1/e8	up (e1)	2.06	0.00864	up (e1)	1.94	0.0101	chr17:29578962-29589648	GIT ArfGAP 1	---	28964
Pattern+Exon	GSHG0046844	SEPTIN6	Exon Cassette	e14	down	2.06	8.27e-05	down	1.58	0.00981	chrX:119618713-119629508	septin 6	SEP2,SEPT2,SEPT6	23157
Pattern	GSHG0031560	CD47	Alter. Terminal Exon	e8/e11	up (e11)	2.05	0.000859	up (e11)	2.56	0.042	chr3:108047067-108051970	CD47 molecule	IAP,MER6,OA3	961
Pattern	GSHG0040844	SGCE	Exon Cassette	e11	up	2.05	0.000667	up	1.98	0.00136	chr7:94598775-94600857	sarcoglycan epsilon	DYT11,epsilon-SG,ESG	8910
Pattern+Exon	GSHG0012925	RTN1	Alter. First Exon	e1/e4	up (e1)	1.99	9.17e-05	up (e1)	2.05	0.000543	chr14:59607285-59870784	reticulon 1	NSP	6252
Pattern+Exon	GSHG0047694	ABR	Alter. First Exon	e7/e12	up (e7)	1.97	5.55e-05	up (e7)	1.92	0.000478	chr17:1073625-1109102	ABR activator of RhoGEF and GTPase	MDB	29
Pattern+Exon	GSHG0043029	EEF1D	Complex	e3-e5	down	1.96	9.87e-05	down	1.81	2.4e-06	chr8:143586729-143597415	eukaryotic translation elongation factor 1 delta	EF-1D,EF1D,FP1047	1936
Pattern+Exon	GSHG0035772	MACROH2A1	Alter. First Exon	e2/e8	up (e8)	1.96	0.00113	up (e8)	1.98	0.0143	chr5:135350827-135399238	macroH2A.1 histone	H2A.y,H2A/y,H2AF12M,H2AFY,MACROH2A1.1,macroH2A1.2,mH2A1	9555
Pattern+Exon	GSHG0010610	TAOK3	Alter. First Exon	e2/e17	up (e2)	1.94	0.00421	up (e2)	1.85	0.000484	chr12:118189807-118359705	TAO kinase 3	DPK,hKFC-A,JIK,MAP3K18	51347
Pattern+Exon	GSHG0019208	MED24	Exon Cassette	e7	down	1.93	0.00176	down	2.34	0.0202	chr17:40033345-40035349	mediator complex subunit 24	ARC100,CRSP100,CRSP4,DRIP100,MED5,THRAP4,TRAP100	9862
Pattern+Exon	GSHG0038188	SNX14	Exon Cassette	e19	down	1.92	0.000664	down	1.79	0.00483	chr6:85536792-85542043	sorting nexin 14	RGS-PX2,SCAR20	57231
Pattern	GSHG0048479	MAGI1	Exon Cassette	e20	down	1.9	0.0108	down	1.65	0.00234	chr3:65364853-65379554	membrane associated guanylate kinase, WW and PDZ domain containing 1	AIP-3,AIP3,BAIAP1,BAP-1,BAP1,MAGI-1,MAGI-1b,Magi1d,TNRC19,WWP3	9223
Pattern+Exon	GSHG0041002	NRCAM	Mutually Exclusive Exons	e3,e8,e15/e14	up (e14)	1.89	7.27e-06	up (e14)	2.05	0.000267	chr7:108234583-108456436	neuronal cell adhesion molecule	---	4897
Pattern+Exon	GSHG0010356	TSPAN8	Alter. First Exon	e5/e6	up (e5)	1.88	0.0242	up (e5)	3.93	0.00562	chr12:71157619-71157999	tetraspanin 8	CO-029,TM4SF3	7103
Pattern+Exon	GSHG0010372	OSBPL8	Exon Cassette	e7	down	1.87	0.0288	down	1.89	0.0186	chr12:76450851-76487618	oxysterol binding protein like 8	MST120,MSTP120,ORP8,OSBP10	114882
Pattern+Exon	GSHG0031708	GATA2	Alter. First Exon	e1/e2	up (e2)	1.86	0.00666	up (e2)	1.71	0.0105	chr3:128486803-128493201	GATA binding protein 2	DCML,IMD21,MONOMAC,NFE1B	2624
Pattern	GSHG0005485	ABLIM1	Exon Cassette	e15	up	1.8	0.0196	up	2.11	0.00457	chr10:114472977-114488016	actin binding LIM protein 1	ABLIM,abLIM-1,LIMAB1,LIMATIN	3983
Pattern+Exon	GSHG0031162	LRRFIP2	Exon Cassette	e23	up	1.79	0.00166	up	1.7	0.00345	chr3:37083636-37094908	LRR binding FLII interacting protein 2	HUFI-2	9209
Pattern+Exon	GSHG0011840	DOCK9	Alter. Terminal Exon	e60/e61	up (e61)	1.78	0.00975	up (e61)	1.51	0.02	chr13:98793429-98797253	dedicator of cytokinesis 9	ZIZ1,ZIZIMIN1	23348
Pattern	GSHG0040646	GUSB	Exon Cassette	e9	up	1.77	0.00169	up	1.73	0.00975	chr7:65967731-65974441	glucuronidase beta	BG,MPS7	2990
Pattern+Exon	GSHG0038335	GOPC	Alter. First Exon	e1/e4	up (e4)	1.73	0.0125	up (e4)	1.84	0.009	chr6:117575177-117602530	golgi associated PDZ and coiled-coil motif containing	CAL,dJ94G16.2,FIG,GOPC1,PIST	57120
Pattern+Exon	GSHG0025467	DCTN1	Alter. First Exon	e8/e9	up (e8)	1.69	0.00729	up (e8)	1.7	0.00123	chr2:74371537-74373215	dynactin subunit 1	DAP-150,DP-150,P135	1639
Pattern	GSHG0010409	DCN	Alter. First Exon	e2/e3	up (e3)	1.69	0.00465	up (e3)	9.02	0.0345	chr12:91178342-91179545	decorin	CSCD,DSPG2,PG40,PGII,PGS2,SLRR1B	1634
Pattern	GSHG0046456	CASK	Alter. Acceptor Splice Site	e23	up	1.69	0.0253	up	1.73	0.0281	chrX:41534893-41542806	calcium/calmodulin dependent serine protein kinase	CAGH39,CAMGUK,CMG,FGS4,hCASK,LIN2,MICPCH,MRXSNA,TNRC8	8573
Pattern+Exon	GSHG0012886	FERMT2	Exon Cassette	e13	down	1.67	0.00356	down	1.8	0.00331	chr14:52860341-52864622	FERM domain containing kindlin 2	KIND2,mig-2,MIG2,PLEKHC1,UNC112,UNC112B	10979
Pattern+Exon	GSHG0034042	HSP90AA1	Alter. First Exon	e1/e4	up (e1)	1.67	0.00466	up (e1)	1.55	0.0141	chr14:102086217-102139749	heat shock protein 90 alpha family class A member 1	EL52,HEL-S-65p,Hsp103,HSP86,Hsp89,HSP89A,Hsp90,HSP90A,HSP90N,HSPC1,HSPCA,HSPCAL1,HSPCAL4,HSPN,LAP-2,LAP2	3320
Pattern	GSHG0025479	LOXL3	Exon Cassette	e5	up	1.67	0.00883	up	1.86	0.0177	chr2:74536291-74549583	lysyl oxidase like 3	LOXL	84695
Pattern+Exon	GSHG0010693	CDK2AP1	Alter. First Exon	e1/e4	up (e1)	1.66	0.000875	up (e1)	2.29	0.00816	chr12:123267185-123272240	cyclin dependent kinase 2 associated protein 1	doc-1,DOC1,DORC1,p12DOC-1,ST19	8099
Pattern+Exon	GSHG0042466	EYA1	Intron Retention	i12	up	1.61	0.000546	up	1.6	0.00259	chr8:71321734-71322268	EYA transcriptional coactivator and phosphatase 1	BOP,BOR,BOS1,OFC1	2138
Pattern+Exon	GSHG0031688	ZXDC	Alter. Terminal Exon	e7/e11	up (e7)	1.6	0.00963	up (e7)	1.75	0.0342	chr3:126437601-126462220	ZXD family zinc finger C	ZXDL	79364
Pattern+Exon	GSHG0010673	DIABLO	Alter. First Exon	e1/e3	up (e1)	1.6	0.00415	up (e1)	1.59	0.00333	chr12:122224512-122227473	diablo IAP-binding mitochondrial protein	DFNA64,SMAC	56616
Pattern	GSHG0047084	FLNA	Exon Cassette	e30	down	1.6	0.0174	down	1.74	0.00595	chrX:154354825-154357623	filamin A	ABP-280,ABPX,CSBS,CVD1,FGS2,FLN,FLN-A,FLN1,FMD,MNS,NHBP,OPD,OPD1,OPD2,XLVD,XMVD	2316
Pattern	GSHG0041201	HIPK2	Alter. Acceptor Splice Site	e8	up	1.57	0.0275	up	1.51	0.0166	chr7:139614286-139620563	homeodomain interacting protein kinase 2	PRO0593	28996
Pattern	GSHG0033970	DCTD	Complex	e1-e2	down	1.56	0.0228	down	1.56	0.05	chr4:182915461-182917611	dCMP deaminase	---	1635
Pattern	GSHG0046953	RBMX	Intron Retention	i9-i10	up	1.54	0.00269	up	2.11	0.000961	chrX:136872268-136875168	RNA binding motif protein X-linked	hnRNP-G,HNRNPG,HNRPG,MRXS11,RBMXP1,RBMXRT,RNMX	27316
Pattern+Exon	GSHG0009730	ZNF384	Complex	e1-e2	down	1.52	0.0415	down	1.59	0.0292	chr12:6688167-6689572	zinc finger protein 384	CAGH1,CAGH1A,CIZ,ERDA2,NMP4,NP,TNRC1	171017
Exon	GSHG0009006	PRPF40B	Alter. First Exon	e1	up	24.52	0.000336	up	24.56	0.00262	chr12:49623593-49624170	pre-mRNA processing factor 40 homolog B	HYPC	25766
Exon	GSHG0031916	IFT80 // TRIM59 // TRIM59-IFT80	Intron Retention	ae6	up	18.59	0.00527	up	2.15	0.000702	chr3:160435892-160437423	intraflagellar transport 80 // tripartite motif containing 59 // TRIM59-IFT80 protein	ATD2,FAP167,IFT80-L,IFT80L,MRF1,RNF104,SRTD2,TRIM57,TSBF1,WDR56	100174949,286827,57560
Exon	GSHG0023819	ACYP2	Alter. First Exon	e6	up	14.88	0.000183	up	11.95	0.000508	chr2:54123283-54123410	acylphosphatase 2	ACYM,ACYP	98
Exon	GSHG0001714	CNIH3	Exon Cassette	e4	down	10.07	0.00039	down	11.33	0.0078	chr1:224515741-224515876	cornichon family AMPA receptor auxiliary protein 3	CNIH-3	149111
Exon	GSHG0001714	CNIH3	Alter. First Exon	e1	down	8.94	0.00958	down	14.75	0.00482	chr1:224434862-224435187	cornichon family AMPA receptor auxiliary protein 3	CNIH-3	149111
Exon	GSHG0022650	ZNF98	unknown	e2	up	8.83	0.000129	up	8.07	0.000341	chr19:22403385-22403511	zinc finger protein 98	F7175,ZNF739	148198
Exon	GSHG0006796	PHLDB1	Exon Cassette	e15	down	8.49	0.00014	down	8.38	0.000652	chr11:118634923-118635051	pleckstrin homology like domain family B member 1	LL5A	23187
Exon	GSHG0026776	EPB41L1	Exon Cassette	e20	down	8.06	0.00316	down	5.22	0.00801	chr20:36195329-36195364	erythrocyte membrane protein band 4.1 like 1	4.1N,MRD11	2036
Exon	GSHG0000778	SH3GLB1	Exon Cassette	e7	down	7.86	9.76e-07	down	10.23	0.00574	chr1:86730088-86730111	SH3 domain containing GRB2 like, endophilin B1	Bif-1,CGI-61,dJ612B15.2,PPP1R70	51100
Exon	GSHG0000778	SH3GLB1	Exon Cassette	e6	down	7.42	0.00138	down	8.76	0.000403	chr1:86728403-86728441	SH3 domain containing GRB2 like, endophilin B1	Bif-1,CGI-61,dJ612B15.2,PPP1R70	51100
Exon	GSHG0020839	TCF4	Alter. First Exon	e17	up	7.24	0.00647	up	1.86	0.0283	chr18:55401579-55401688	transcription factor 4	bHLHb19,CDG2T,E2-2,FECD3,ITF-2,ITF2,PTHS,SEF-2,SEF2,SEF2-1,SEF2-1A,SEF2-1B,SEF2-1D,TCF-4	6925
Exon	GSHG0029271	MRTFA	Alter. First Exon	e4	up	7.19	0.0067	up	7.86	0.0028	chr22:40533589-40533879	myocardin related transcription factor A	BSAC,MAL,MKL,MKL1,MRTF-A	57591
Exon	GSHG0031737	TMCC1	Alter. First Exon	e9	down	5.64	0.000113	down	10.08	0.000538	chr3:129688176-129688474	transmembrane and coiled-coil domain family 1	---	23023
Exon	GSHG0030513	TMEM108	Alter. First Exon	e2	down	5.6	0.000693	down	3.4	0.00792	chr3:133124827-133125149	transmembrane protein 108	CT124,RTLN	66000
Exon	GSHG0024709	NBEAL1	unknown	e36	up	5.36	0.00577	up	7.84	0.000368	chr2:203148991-203149148	neurobeachin like 1	A530083I02Rik,ALS2CR16,ALS2CR17	65065
Exon	GSHG0032565	LIMCH1	Alter. First Exon	e10	up	5.2	0.00227	up	3.62	0.00192	chr4:41612709-41613098	LIM and calponin homology domains 1	LIMCH1A,LMO7B	22998
Exon	GSHG0027739	CBR3	Alter. First Exon	e1	down	5.07	0.000174	down	3.67	0.00504	chr21:36130374-36130557	carbonyl reductase 3	hCBR3,HEL-S-25,SDR21C2	874
Exon	GSHG0006834	GRAMD1B	Alter. First Exon	e5	down	5.06	0.00382	down	3.63	0.00066	chr11:123509916-123510037	GRAM domain containing 1B	LINC01059	57476
Exon	GSHG0000349	EPB41	Exon Cassette	e16	down	4.93	0.00012	down	5.98	0.00154	chr1:29058811-29058852	erythrocyte membrane protein band 4.1	4.1R,EL1,HE	2035
Exon	GSHG0003085	THBS3	Alter. First Exon	e1	down	4.8	1.89e-05	down	2.56	0.00163	chr1:155208905-155209177	thrombospondin 3	TSP3	7059
Exon	GSHG0003051	S100A13	Alter. First Exon	e1	down	4.67	0.00534	down	3.71	0.00158	chr1:153633957-153634360	S100 calcium binding protein A13	---	6284
Exon	GSHG0046088	GRIA3	unknown	e19	down	4.66	0.00301	down	6.48	0.00686	chrX:123482799-123483046	glutamate ionotropic receptor AMPA type subunit 3	GluA3,GLUR-C,GLUR-K3,GLUR3,GLURC,MRX94,MRXSW	2892
Exon	GSHG0026779	DLGAP4	unknown	e7	down	4.65	0.0013	down	5.28	0.00122	chr20:36446697-36446937	DLG associated protein 4	DAP-4,DAP4,DLP4,SAPAP-4,SAPAP4	22839
Exon	GSHG0042061	ADGRB1	unknown	e11	up	4.58	0.00657	up	8.67	0.00127	chr8:142481517-142481711	adhesion G protein-coupled receptor B1	BAI1,GDAIF	575
Exon	GSHG0000757	ADGRL2	Exon Cassette	e33	down	4.58	3.17e-05	down	4.04	0.00508	chr1:81986901-81987029	adhesion G protein-coupled receptor L2	CIRL2,CL2,LEC1,LPHH1,LPHN2	23266
Exon	GSHG0018605	SEPTIN9	Alter. First Exon	e11	down	4.56	0.0011	down	2.6	0.00841	chr17:77451244-77451528	septin 9	AF17q25,MSF,MSF1,NAPB,PNUTL4,SEPT9,SeptD1,SINT1	10801
Exon	GSHG0043276	IL11RA	Alter. First Exon	e1	down	4.49	0.00111	down	5.29	0.0024	chr9:34650702-34652057	interleukin 11 receptor subunit alpha	CRSDA	3590
Exon	GSHG0034810	NDFIP1	unknown	i1	down	4.45	0.00484	down	2.88	0.000874	chr5:142108696-142108778	Nedd4 family interacting protein 1	N4WBP5	80762
Exon	GSHG0026779	DLGAP4	unknown	e3	down	4.32	0.00621	down	4.07	0.00504	chr20:36431646-36432716	DLG associated protein 4	DAP-4,DAP4,DLP4,SAPAP-4,SAPAP4	22839
Exon	GSHG0036017	DUSP1	Alter. Donor Splice Site	ae1	down	4.3	0.0012	down	2.64	0.00167	chr5:172770661-172770700	dual specificity phosphatase 1	CL100,HVH1,MKP-1,MKP1,PTPN10	1843
Exon	GSHG0045575	FAM3C	Alter. First Exon	e1	down	4.25	0.00429	down	4.93	0.00278	chr7:121396198-121396333	FAM3 metabolism regulating signaling molecule C	GS3786,ILEI	10447
Exon	GSHG0024550	DYNC1I2	Exon Cassette	e7	down	4.24	0.000206	down	3.84	0.000899	chr2:171712767-171712826	dynein cytoplasmic 1 intermediate chain 2	DIC74,DNCI2,IC2,NEDMIBA	1781
Exon	GSHG0008258	ALG9	Alter. First Exon	e1	down	4.22	0.00399	down	4.5	0.00604	chr11:111871351-111871580	ALG9 alpha-1,2-mannosyltransferase	CDG1L,DIBD1,GIKANIS,LOH11CR1J	79796
Exon	GSHG0005911	PPFIBP2	Alter. First Exon	e1	up	4.2	0.00388	up	5.02	0.00127	chr11:7514077-7514121	PPFIA binding protein 2	Cclp1	8495
Exon	GSHG0043819	STXBP1	Exon Cassette	e22	down	4.18	0.00144	down	3.2	0.00441	chr9:127684368-127684493	syntaxin binding protein 1	DEE4,MUNC18-1,N-Sec1,NSEC1,P67,RBSEC1,unc-18A,UNC18,unc18-1	6812
Exon	GSHG0032274	EVC	Alter. Terminal Exon	e12	down	4.14	0.00602	down	5.59	0.00635	chr4:5758081-5758311	EvC ciliary complex subunit 1	DWF-1,EVC1,EVCL	2121
Exon	GSHG0030788	EIF4G1	Exon Cassette	e5	down	4.14	0.00134	down	3.66	0.00912	chr3:184316713-184316733	eukaryotic translation initiation factor 4 gamma 1	EIF-4G1,EIF4F,EIF4G,EIF4GI,P220,PARK18	1981
Exon	GSHG0027032	ARFGAP1	Alter. First Exon	ae14	up	4.08	0.000178	up	3.44	0.00133	chr20:63286219-63286365	ADP ribosylation factor GTPase activating protein 1	ARF1GAP,HRIHFB2281	55738
Exon	GSHG0047569	CNTNAP2	unknown	e7	down	4.03	0.00205	down	7.49	0.00188	chr7:147132245-147132511	contactin associated protein 2	AUTS15,CASPR2,CDFE,NRXN4,PTHSL1	26047
Exon	GSHG0012646	KLC1	unknown	i18	up	4.02	0.000254	up	2.84	0.0046	chr14:103686226-103686903	kinesin light chain 1	KLC,KNS2,KNS2A	3831
Exon	GSHG0020961	FSTL3	unknown	e2	up	3.96	0.000962	up	5.15	0.00371	chr19:677792-677977	follistatin like 3	FLRG,FSRP	10272
Exon	GSHG0038346	FAM184A	Alter. First Exon	e2	up	3.93	0.00199	up	3.45	0.00215	chr6:119079004-119079168	family with sequence similarity 184 member A	C6orf60	79632
Exon	GSHG0043866	PTPA	unknown	i12	up	3.89	0.00051	up	4.19	0.00897	chr9:129139650-129141655	protein phosphatase 2 phosphatase activator	PP2A,PPP2R4,PR53	5524
Exon	GSHG0041000	LAMB1	Exon Cassette	e3	down	3.86	0.00453	down	2.78	0.00872	chr7:108002126-108002383	laminin subunit beta 1	CLM,LIS5	3912
Exon	GSHG0036006	STK10	Alter. First Exon	e1	down	3.73	0.00661	down	3.29	0.00301	chr5:172188145-172188200	serine/threonine kinase 10	LOK,PRO2729	6793
Exon	GSHG0023963	DOK1	Alter. First Exon	e1	down	3.73	0.00227	down	3.43	0.00591	chr2:74549026-74549172	docking protein 1	P62DOK,pp62	1796
Exon	GSHG0000450	MACF1	Exon Cassette	e98	down	3.72	0.006	down	3.37	0.00907	chr1:39465095-39465112	microtubule actin crosslinking factor 1	ABP620,ACF7,LIS9,MACF,OFC4	23499
Exon	GSHG0041785	HNF4G	unknown	e3	down	3.63	0.00465	down	4.41	0.0058	chr8:75485785-75485816	hepatocyte nuclear factor 4 gamma	NR2A2,NR2A3	3174
Exon	GSHG0001731	COQ8A	unknown	i1	up	3.63	0.000109	up	3.38	0.00462	chr1:226896703-226897535	coenzyme Q8A	ADCK3,ARCA2,CABC1,COQ10D4,COQ8,SCAR9	56997
Exon	GSHG0025194	GALNT14	Exon Cassette	e7	down	3.62	0.0068	down	3.75	0.00869	chr2:31114742-31114826	polypeptide N-acetylgalactosaminyltransferase 14	GalNac-T10,GalNac-T14,GALNT15	79623
Exon	GSHG0024638	GULP1	Exon Cassette	e18	down	3.59	0.00217	down	4.78	0.00156	chr2:188589740-188589750	GULP PTB domain containing engulfment adaptor 1	CED-6,CED6,GULP	51454
Exon	GSHG0034803	PCDHGC3 // PCDHGB4 // PCDHGA8 // PCDHGA12 // PCDHGC5 // PCDHGC4 // PCDHGB7 // PCDHGB6 // PCDHGB5 // PCDHGB3 // PCDHGB2 // PCDHGB1 // PCDHGA11 // PCDHGA10 // PCDHGA9 // PCDHGA7 // PCDHGA6 // PCDHGA5 // PCDHGA4 // PCDHGA3 // PCDHGA2 // PCDHGA1	Alter. Terminal Exon	ae1	up	3.57	0.000832	up	2.65	0.00346	chr5:141333106-141334639	protocadherin gamma subfamily C, 3 // protocadherin gamma subfamily B, 4 // protocadherin gamma subfamily A, 8 // protocadherin gamma subfamily A, 12 // protocadherin gamma subfamily C, 5 // protocadherin gamma subfamily C, 4 // protocadherin gamma subfamily B, 7 // protocadherin gamma subfamily B, 6 // protocadherin gamma subfamily B, 5 // protocadherin gamma subfamily B, 3 // protocadherin gamm…	CDH-GAMMA-A5,CDH20,CDH21,FIB2,FIB3,ME3,ME6,PC43,PCDH-GAMMA-A1,PCDH-GAMMA-A10,PCDH-GAMMA-A11,PCDH-GAMMA-A12,PCDH-GAMMA-A2,PCDH-GAMMA-A3,PCDH-GAMMA-A4,PCDH-GAMMA-A5,PCDH-GAMMA-A6,PCDH-GAMMA-A7,PCDH-GAMMA-A8,PCDH-GAMMA-A9,PCDH-GAMMA-B1,PCDH-GAMMA-B2,PCDH-GAMMA-B3,PCDH-GAMMA-B4,PCDH-GAMMA-B5,PCDH-GAMMA-B6,PCDH-GAMMA-B7,PCDH-GAMMA-C3,PCDH-GAMMA-C4,PCDH-GAMMA-C5,PCDH2	26025,5098,56097,56098,56099,56100,56101,56102,56103,56104,56105,56106,56107,56108,56109,56110,56111,56112,56113,56114,8641,9708
Exon	GSHG0008903	FAR2	Alter. First Exon	e2	up	3.55	0.00104	up	3.03	0.00916	chr12:29223666-29223894	fatty acyl-CoA reductase 2	HEL-S-81,MLSTD1,SDR10E2	55711
Exon	GSHG0048626	MCPH1	Alter. Terminal Exon	ae17	down	3.53	0.00363	down	3.75	0.00247	chr8:6643622-6643703	microcephalin 1	BRIT1,MCT	79648
Exon	GSHG0026779	DLGAP4	unknown	e2	down	3.53	0.000913	down	3.3	0.00466	chr20:36367045-36367275	DLG associated protein 4	DAP-4,DAP4,DLP4,SAPAP-4,SAPAP4	22839
Exon	GSHG0024550	DYNC1I2	unknown	i6	down	3.5	0.00232	down	3.38	0.00168	chr2:171707378-171712766	dynein cytoplasmic 1 intermediate chain 2	DIC74,DNCI2,IC2,NEDMIBA	1781
Exon	GSHG0022363	KEAP1	Alter. First Exon	e1	down	3.48	0.00612	down	2.4	0.00254	chr19:10503240-10503566	kelch like ECH associated protein 1	INrf2,KLHL19	9817
Exon	GSHG0034989	RPL26L1	Alter. First Exon	e1	up	3.47	0.00985	up	2.04	0.00173	chr5:172958729-172958801	ribosomal protein L26 like 1	RPL26P1	51121
Exon	GSHG0016332	MVP // PAGR1	Alter. First Exon	e1	down	3.45	0.00146	down	5.6	0.00157	chr16:29816152-29817007	major vault protein // PAXIP1 associated glutamate rich protein 1	C16orf53,GAS,LRP,PA1,VAULT1	79447,9961
Exon	GSHG0000349	EPB41	unknown	i15	down	3.38	0.0042	down	3.84	0.00821	chr1:29058646-29058810	erythrocyte membrane protein band 4.1	4.1R,EL1,HE	2035
Exon	GSHG0038509	TFB1M	unknown	i9	down	3.36	7.24e-06	down	2.25	0.00101	chr6:155233253-155251295	transcription factor B1, mitochondrial	CGI-75,CGI75,mtTFB,mtTFB1	51106
Exon	GSHG0029985	APEH	unknown	i1	down	3.33	0.00625	down	3.58	0.00779	chr3:49674414-49674478	acylaminoacyl-peptide hydrolase	AARE,ACPH,APH,D3F15S2,D3S48E,DNF15S2,OPH	327
Exon	GSHG0021110	SNAPC2	Alter. First Exon	e2	up	3.33	5.08e-05	up	4.32	0.00733	chr19:7921015-7921119	small nuclear RNA activating complex polypeptide 2	PTFDELTA,SNAP45	6618
Exon	GSHG0017299	CCDC102A	unknown	e2	down	3.21	0.00696	down	3.36	0.00752	chr16:57528592-57529323	coiled-coil domain containing 102A	---	92922
Exon	GSHG0024709	NBEAL1	unknown	e9	up	3.2	0.00247	up	4.89	0.00689	chr2:203077752-203077837	neurobeachin like 1	A530083I02Rik,ALS2CR16,ALS2CR17	65065
Exon	GSHG0024709	NBEAL1	unknown	e6	up	3.08	0.00315	up	3.99	0.00107	chr2:203057326-203057453	neurobeachin like 1	A530083I02Rik,ALS2CR16,ALS2CR17	65065
Exon	GSHG0045033	PTBP3	Exon Cassette	e3	down	3.08	0.00406	down	2.19	0.00612	chr9:112330440-112330473	polypyrimidine tract binding protein 3	ROD1	9991
Exon	GSHG0000334	PHACTR4	Alter. First Exon	e5	up	2.96	0.00972	up	3.84	0.01	chr1:28438150-28438430	phosphatase and actin regulator 4	PPP1R124	65979
Exon	GSHG0003218	RGS5	unknown	e3	down	2.96	1.28e-05	down	2.74	0.000856	chr1:163306232-163306328	regulator of G protein signaling 5	MST092,MST106,MST129,MSTP032,MSTP092,MSTP106,MSTP129	8490
Exon	GSHG0027043	LIME1 // ZGPAT	Alter. Donor Splice Site	ae2	down	2.95	0.00229	down	3.09	0.0032	chr20:63708119-63708188	Lck interacting transmembrane adaptor 1 // zinc finger CCCH-type and G-patch domain containing	dJ583P15.4,GPATC6,GPATCH6,KIAA1847,LIME,ZC3H9,ZC3HDC9,ZIP	54923,84619
Exon	GSHG0013759	TCF12	Exon Cassette	e20	down	2.94	0.000745	down	2.55	0.0028	chr15:57252421-57252492	transcription factor 12	bHLHb20,CRS3,HEB,HsT17266,HTF4,p64,TCF-12	6938
Exon	GSHG0021214	MAST1	Alter. Terminal Exon	ae12	up	2.93	0.0019	up	3.89	0.00549	chr19:12858740-12858920	microtubule associated serine/threonine kinase 1	MCCCHCM,SAST	22983
Exon	GSHG0014134	NEO1	Exon Cassette	e21	down	2.91	0.000884	down	2.76	0.00104	chr15:73274692-73274724	neogenin 1	IGDCC2,NGN,NTN1R2	4756
Exon	GSHG0021524	GRAMD1A	Alter. Donor Splice Site	ae19	down	2.91	1.32e-05	down	2.77	0.000107	chr19:35022039-35022042	GRAM domain containing 1A	KIAA1533	57655
Exon	GSHG0040506	TNS3	unknown	e15	down	2.9	0.00395	down	2.81	0.00819	chr7:47413936-47413996	tensin 3	TEM6,TENS1	64759
Exon	GSHG0000349	EPB41	Exon Cassette	e15	down	2.89	0.00426	down	3.28	0.00262	chr1:29058589-29058645	erythrocyte membrane protein band 4.1	4.1R,EL1,HE	2035
Exon	GSHG0030887	LRCH3	Exon Cassette	e24	down	2.88	0.00837	down	2.14	0.00808	chr3:197880512-197880757	leucine rich repeats and calponin homology domain containing 3	---	84859
Exon	GSHG0025844	BIN1	Exon Cassette	e17	down	2.75	0.00752	down	2.43	0.00541	chr2:127053421-127053444	bridging integrator 1	AMPH2,AMPHL,CNM2,SH3P9	274
Exon	GSHG0045141	SCAI	Exon Cassette	e3	down	2.73	0.00597	down	4.3	0.00127	chr9:125065989-125066057	suppressor of cancer cell invasion	C9orf126,NET40	286205
Exon	GSHG0036919	RIMS1	Alter. Acceptor Splice Site	e21	down	2.69	0.0041	down	3.43	0.00355	chr6:72258129-72258281	regulating synaptic membrane exocytosis 1	CORD7,RAB3IP2,RIM,RIM1	22999
Exon	GSHG0020962	PALM	Exon Cassette	e9	up	2.68	0.00612	up	4.18	0.00293	chr19:740352-740483	paralemmin	PALM1	5064
Exon	GSHG0028476	CRYBB2P1	Alter. Terminal Exon	e6	down	2.64	0.00118	down	3.14	0.00533	chr22:25460867-25461677	crystallin beta B2 pseudogene 1	CRYB2B	1416
Exon	GSHG0010111	ARF3	Alter. First Exon	e1	down	2.62	0.0037	down	2.45	0.00706	chr12:48957422-48957526	ADP ribosylation factor 3	---	377
Exon	GSHG0000658	PATJ	Exon Cassette	e49	down	2.62	0.00244	down	2.63	0.00692	chr1:62153358-62153481	PATJ crumbs cell polarity complex component	Cipp,hINADL,InaD-like,INADL	10207
Exon	GSHG0000020	PUSL1	Alter. First Exon	e1	down	2.61	0.00739	down	2.42	0.00867	chr1:1308597-1308720	pseudouridine synthase like 1	---	126789
Exon	GSHG0027248	NINL	unknown	i15	down	2.57	0.00401	down	2.94	0.00992	chr20:25482100-25489242	ninein like	NLP	22981
Exon	GSHG0037235	AIG1	Alter. Terminal Exon	e10	up	2.57	3e-05	up	3.83	0.000152	chr6:143187629-143190597	androgen induced 1	AIG-1,dJ95L4.1	51390
Exon	GSHG0037702	BAK1	Alter. Terminal Exon	ae5	down	2.57	0.00301	down	2.5	0.00694	chr6:33574907-33575296	BCL2 antagonist/killer 1	BAK,BAK-LIKE,BCL2L7,CDN1	578
Exon	GSHG0044865	BICD2	Alter. Terminal Exon	ae7	down	2.55	0.00356	down	2.17	9.67e-05	chr9:92715148-92715251	BICD cargo adaptor 2	bA526D8.1,SMALED2,SMALED2A,SMALED2B	23299
Exon	GSHG0008102	CREBZF	Alter. Terminal Exon	ae6	up	2.54	0.00437	up	2.02	0.00025	chr11:85661044-85661067	CREB/ATF bZIP transcription factor	SMILE,ZF	58487
Exon	GSHG0012195	PSMA3	unknown	i4	up	2.49	0.00142	up	2.67	0.0026	chr14:58257847-58257924	proteasome 20S subunit alpha 3	HC8,PSC3	5684
Exon	GSHG0046423	DMD	Alter. Acceptor Splice Site	e16	down	2.49	0.00247	down	3.07	0.00246	chrX:32573744-32573834	dystrophin	BMD,CMD3B,DXS142,DXS164,DXS206,DXS230,DXS239,DXS268,DXS269,DXS270,DXS272,MRX85	1756
Exon	GSHG0000757	ADGRL2	Exon Cassette	e20	down	2.48	4.6e-05	down	2.76	0.000788	chr1:81952987-81953025	adhesion G protein-coupled receptor L2	CIRL2,CL2,LEC1,LPHH1,LPHN2	23266
Exon	GSHG0015290	PARP6	Alter. First Exon	ae4	up	2.47	0.00486	up	2.31	0.00978	chr15:72266822-72267027	poly(ADP-ribose) polymerase family member 6	ARTD17,PARP-6-B1,PARP-6-C,pART17	56965
Exon	GSHG0016579	PLEKHG4	unknown	e2	up	2.47	0.00561	up	2.58	0.00867	chr16:67278741-67278790	pleckstrin homology and RhoGEF domain containing G4	ARHGEF44,PRTPHN1,SCA4	25894
Exon	GSHG0043422	VPS13A	unknown	i71	up	2.46	0.000367	up	2.34	0.002	chr9:77383007-77384584	vacuolar protein sorting 13 homolog A	CHAC,CHOREIN	23230
Exon	GSHG0012886	FERMT2	Alter. First Exon	e1	down	2.46	0.00605	down	2.28	0.00853	chr14:52950920-52951096	FERM domain containing kindlin 2	KIND2,mig-2,MIG2,PLEKHC1,UNC112,UNC112B	10979
Exon	GSHG0002993	MINDY1	unknown	i7	up	2.46	0.00597	up	5.06	0.00161	chr1:151000615-151001248	MINDY lysine 48 deubiquitinase 1	FAM63A,MINDY-1	55793
Exon	GSHG0012647	ZFYVE21	Exon Cassette	e6	down	2.39	0.000666	down	2.19	0.00248	chr14:103729793-103729846	zinc finger FYVE-type containing 21	HCVP7TP1,ZF21	79038
Exon	GSHG0020817	DYM	Alter. First Exon	e1	down	2.38	0.00322	down	2.01	0.00875	chr18:49460397-49460708	dymeclin	DMC,SMC	54808
Exon	GSHG0009203	CAND1	Intron Retention	ae18	up	2.38	0.00636	up	2.56	0.00222	chr12:67314612-67314697	cullin associated and neddylation dissociated 1	TIP120,TIP120A	55832
Exon	GSHG0010254	BAZ2A	Alter. First Exon	e1	up	2.33	0.00411	up	1.68	0.00465	chr12:56636181-56636379	bromodomain adjacent to zinc finger domain 2A	TIP5,WALp3	11176
Exon	GSHG0039610	SRRM3	Alter. Terminal Exon	ae11	down	2.33	0.00117	down	2.23	0.00777	chr7:76267436-76269981	serine/arginine repetitive matrix 3	---	222183
Exon	GSHG0048341	ACTN4	Exon Cassette	e9	down	2.32	0.00693	down	2.48	0.00923	chr19:38711276-38711361	actinin alpha 4	ACTININ-4,FSGS,FSGS1	81
Exon	GSHG0018209	ATP6V0A1	Exon Cassette	e21	down	2.31	0.00157	down	2.23	0.00683	chr17:42508572-42508589	ATPase H+ transporting V0 subunit a1	a1,ATP6N1,ATP6N1A,Stv1,Vph1,VPP1	535
Exon	GSHG0022365	KRI1	unknown	i14	down	2.31	0.00304	down	2.01	0.00846	chr19:10557895-10557970	KRI1 homolog	---	65095
Exon	GSHG0043863	MIGA2	unknown	i18	down	2.31	0.00155	down	2.38	0.00545	chr9:129069966-129070246	mitoguardin 2	C9orf54,FAM73B	84895
Exon	GSHG0021110	SNAPC2	Alter. First Exon	e1	down	2.29	0.00381	down	2.86	0.000644	chr19:7920324-7920549	small nuclear RNA activating complex polypeptide 2	PTFDELTA,SNAP45	6618
Exon	GSHG0023399	RDH13	Alter. First Exon	e3	down	2.21	0.000253	down	2.44	0.000222	chr19:55062967-55063832	retinol dehydrogenase 13	SDR7C3	112724
Exon	GSHG0027627	SNX19	Alter. First Exon	e1	down	2.21	0.00455	down	2.13	0.00762	chr11:130916279-130916508	sorting nexin 19	CHET8	399979
Exon	GSHG0032239	ADD1	unknown	i19	up	2.18	0.00813	up	2.6	0.00521	chr4:2926676-2928170	adducin 1	ADDA	118
Exon	GSHG0039141	CHST12	Alter. Donor Splice Site	ae1	down	2.18	0.00157	down	2.92	0.00291	chr7:2403646-2403673	carbohydrate sulfotransferase 12	C4S-2,C4ST-2,C4ST2	55501
Exon	GSHG0002490	PARS2	Alter. Terminal Exon	e2	down	2.15	0.00392	down	2.39	0.00432	chr1:54759179-54759189	prolyl-tRNA synthetase 2, mitochondrial	DEE75,EIEE75,MT-PRORS,proRS	25973
Exon	GSHG0007881	ATG2A	unknown	i40	down	2.14	0.00964	down	3	0.00292	chr11:64895209-64895288	autophagy related 2A	---	23130
Exon	GSHG0014043	TPM1	Exon Cassette	e3	up	2.14	1.39e-05	up	2.95	0.000269	chr15:63044027-63044152	tropomyosin 1	C15orf13,CMD1Y,CMH3,HEL-S-265,HTM-alpha,LVNC9,TMSA	7168
Exon	GSHG0021214	MAST1	unknown	e11	up	2.14	0.000307	up	2.26	0.00131	chr19:12858362-12858441	microtubule associated serine/threonine kinase 1	MCCCHCM,SAST	22983
Exon	GSHG0024709	NBEAL1	unknown	e47	up	2.14	0.00342	up	2.88	0.00413	chr2:203188472-203188589	neurobeachin like 1	A530083I02Rik,ALS2CR16,ALS2CR17	65065
Exon	GSHG0008102	CREBZF	Alter. Acceptor Splice Site	ae7	up	2.07	0.00147	up	2.64	0.00167	chr11:85660597-85661043	CREB/ATF bZIP transcription factor	SMILE,ZF	58487
Exon	GSHG0008025	FAM168A	Alter. First Exon	e1	down	2.04	0.00225	down	2.04	0.00615	chr11:73597922-73598182	family with sequence similarity 168 member A	KIAA0280,TCRP1	23201
Exon	GSHG0019195	CACNB1	unknown	i7	up	2.03	0.00825	up	2.69	0.00457	chr17:39186118-39186494	calcium voltage-gated channel auxiliary subunit beta 1	CAB1,CACNLB1,CCHLB1	782
Exon	GSHG0017074	GGA2	Alter. First Exon	e1	down	2.03	0.00748	down	2.31	0.00623	chr16:23510326-23510493	golgi associated, gamma adaptin ear containing, ARF binding protein 2	VEAR	23062
Exon	GSHG0023040	LIG1	Alter. Donor Splice Site	ae25	up	2.03	0.00218	up	2.07	0.00661	chr19:48120166-48121168	DNA ligase 1	---	3978
Exon	GSHG0020330	FHOD3	Exon Cassette	e13	up	2.02	0.00192	up	2.44	0.00369	chr18:36652570-36652929	formin homology 2 domain containing 3	FHOS2,Formactin2	80206
Exon	GSHG0048846	FBXL6	unknown	e2	down	2.02	0.00912	down	2.68	0.00521	chr8:144358031-144359228	F-box and leucine rich repeat protein 6	FBL6,FBL6A,PP14630	26233
Exon	GSHG0003790	WDR37	Alter. First Exon	e1	down	2.01	0.00876	down	2.38	0.00549	chr10:1049047-1049641	WD repeat domain 37	NOCGUS	22884
Exon	GSHG0016072	TBC1D24	unknown	i7	down	2	0.00259	down	2.44	0.00253	chr16:2500491-2500803	TBC1 domain family member 24	DEE16,DFNA65,DFNB86,DOORS,EIEE16,EPRPDC,FIME,TLDC6	57465
Exon	GSHG0000802	BTBD8	unknown	e11	up	2	0.00927	up	4.42	0.0018	chr1:92167848-92167985	BTB domain containing 8	KIAA1107	284697
