## Supplemental Table 3 for "Regulation of *NTRK2* alternative splicing by PRPF40B controls neural differentiation and synaptic plasticity"

### Sheet: GENES IN OVERLAP
List of the 44 Common Genes With Selected Regulated Events and Differentially Expressed
		G2 vs. SCR				G2 vs. WT
FAST DB STABLE ID	Gene Symbol	Regulation	Fold-Change	P-Value	Adjusted P-Value	Regulation	Fold-Change	P-Value	Adjusted P-Value	Gene Coordinates (hg38)	Gene Name	Aliases and Synonyms	Entrez Gene ID
GSHG0003049	S100A16	up	42.8	0	0	up	61.97	0	0	chr1(-):153606879-153613137	S100 calcium binding protein A16	AAG13, DT1P1A7, S100F	140576
GSHG0001714	CNIH3	up	7.57	4.59e-94	4.53e-92	up	9.03	9.23e-77	9.36e-75	chr1(+):224434640-224740554	cornichon family AMPA receptor auxiliary protein 3	CNIH-3	149111
GSHG0031958	TNIK	up	6.06	1.61e-132	2.64e-130	up	6.14	3.05e-103	4.43e-101	chr3(-):171058414-171460408	TRAF2 and NCK interacting kinase	MRT54	23043
GSHG0042419	ASPH	up	5.69	6.69e-173	1.56e-170	up	4.37	9.49e-100	1.3e-97	chr8(-):61500556-61714592	aspartate beta-hydroxylase	AAH, BAH, CASQ2BP1, FDLAB, HAAH, JCTN, junctin	444
GSHG0014043	TPM1	up	4.71	0	0	up	5.13	0	0	chr15(+):63042684-63071915	tropomyosin 1	C15orf13, CMD1Y, CMH3, HEL-S-265, HTM-alpha, LVNC9, TMSA	7168
GSHG0041785	HNF4G	up	4.67	1.62e-15	2.33e-14	up	4.88	3.13e-12	3.53e-11	chr8(+):75407649-75566810	hepatocyte nuclear factor 4 gamma	NR2A2, NR2A3	3174
GSHG0047569	CNTNAP2	up	4.17	9.79e-45	3.99e-43	up	4.94	1.04e-41	4.65e-40	chr7(+):146116877-148420998	contactin associated protein 2	AUTS15, CASPR2, CDFE, NRXN4, PTHSL1	26047
GSHG0003051	S100A13	up	4.12	2.29e-89	2.07e-87	up	6.08	1.21e-105	1.81e-103	chr1(-):153618799-153634361	S100 calcium binding protein A13	--	6284
GSHG0042296	FGFR1	up	3.73	1.87e-197	5.52e-195	up	3.53	9.89e-141	2.19e-138	chr8(-):38410219-38468834	fibroblast growth factor receptor 1	bFGF-R-1, BFGFR, CD331, CEK, ECCL, FGFBR, FGFR-1, FLG, FLT-2, FLT2, HBGFR, HH2, HRTFDS, KAL2, N-SAM, OGD	2260
GSHG0000778	SH3GLB1	up	3.71	6.14e-204	1.91e-201	up	3.94	2.9e-170	8.92e-168	chr1(+):86704576-86748184	SH3 domain containing GRB2 like, endophilin B1	Bif-1, CGI-61, dJ612B15.2, PPP1R70	51100
GSHG0016332	MVP // PAGR1	up	3.36	2.8e-50	1.28e-48	up	4.33	8.39e-55	5.37e-53	chr16(+):29816152-29848039	major vault protein // PAXIP1 associated glutamate rich protein 1	C16orf53, GAS, LRP, PA1, VAULT1	79447, 9961
GSHG0043276	IL11RA	up	3.14	8.07e-36	2.59e-34	up	4.46	3.24e-45	1.57e-43	chr9(+):34650702-34661902	interleukin 11 receptor subunit alpha	CRSDA	3590
GSHG0038576	SFT2D1	up	3.02	1.83e-59	1.02e-57	up	2.84	1.56e-42	7.21e-41	chr6(-):166319725-166342549	SFT2 domain containing 1	C6orf83, pRGR1	113402
GSHG0041271	SMARCD3	up	2.49	1.27e-61	7.4e-60	up	3.15	7.08e-75	7.03e-73	chr7(-):151238780-151277149	SWI/SNF related, matrix associated, actin dependent regulator of chromatin, subfamily d, member 3	BAF60C, CRACD3, Rsc6p	6604
GSHG0003085	THBS3	up	2.43	1.84e-84	1.53e-82	up	2.25	2.05e-56	1.38e-54	chr1(-):155195588-155209178	thrombospondin 3	TSP3	7059
GSHG0040844	SGCE	up	2.43	2.69e-86	2.33e-84	up	1.79	1.32e-30	4.1e-29	chr7(-):94584980-94656166	sarcoglycan epsilon	DYT11, epsilon-SG, ESG	8910
GSHG0008903	FAR2	up	2.35	2.84e-32	8.05e-31	up	2.23	2.45e-22	5.29e-21	chr12(+):29149200-29335616	fatty acyl-CoA reductase 2	HEL-S-81, MLSTD1, SDR10E2	55711
GSHG0005911	PPFIBP2	up	2.3	1.04e-46	4.44e-45	up	2.47	2.12e-42	9.79e-41	chr11(+):7513819-7658141	PPFIA binding protein 2	Cclp1	8495
GSHG0046088	GRIA3	up	2.2	1.75e-08	1.46e-07	up	1.6	0.00271	0.01	chrX(+):123184278-123490915	glutamate ionotropic receptor AMPA type subunit 3	GluA3, GLUR-C, GLUR-K3, GLUR3, GLURC, MRX94, MRXSW	2892
GSHG0047084	FLNA	up	2.14	5.64e-78	4.25e-76	up	1.82	7.16e-40	3.06e-38	chrX(-):154348529-154374638	filamin A	ABP-280, ABPX, CSBS, CVD1, FGS2, FLN, FLN-A, FLN1, FMD, MNS, NHBP, OPD, OPD1, OPD2, XLVD, XMVD	2316
GSHG0025479	LOXL3	up	2.12	8.62e-31	2.34e-29	up	1.59	2.36e-10	2.26e-09	chr2(-):74532258-74553961	lysyl oxidase like 3	LOXL	84695
GSHG0038100	DST	up	2.08	8.43e-10	7.98e-09	up	2.17	6.14e-09	5.13e-08	chr6(-):56457996-56954830	dystonin	BP240, BPA, BPAG1, CATX-15, CATX15, D6S1101, DMH, DT, EBSB2, HSAN6, MACF2	667
GSHG0010610	TAOK3	up	1.97	6.73e-33	1.96e-31	up	1.9	2.24e-23	5.08e-22	chr12(-):118149801-118372907	TAO kinase 3	DPK, hKFC-A, JIK, MAP3K18	51347
GSHG0008108	PICALM	up	1.92	9.83e-50	4.45e-48	up	1.89	6.5e-38	2.63e-36	chr11(-):85957175-86069860	phosphatidylinositol binding clathrin assembly protein	CALM, CLTH, LAP	8301
GSHG0031560	CD47	up	1.91	2.68e-32	7.63e-31	up	1.73	1.01e-18	1.78e-17	chr3(-):108043091-108091047	CD47 molecule	IAP, MER6, OA3	961
GSHG0000658	PATJ	up	1.9	7.23e-11	7.47e-10	up	1.86	3.63e-08	2.8e-07	chr1(+):61742477-62178675	PATJ crumbs cell polarity complex component	Cipp, hINADL, InaD-like, INADL	10207
GSHG0045575	FAM3C	up	1.88	1.21e-25	2.78e-24	up	1.7	8.37e-15	1.16e-13	chr7(-):121333214-121396334	FAM3 metabolism regulating signaling molecule C	GS3786, ILEI	10447
GSHG0014134	NEO1	up	1.87	6.75e-39	2.35e-37	up	2.13	1.07e-44	5.12e-43	chr15(+):73052463-73305206	neogenin 1	IGDCC2, NGN, NTN1R2	4756
GSHG0022650	ZNF98	up	1.85	2.4e-06	1.57e-05	up	1.64	0.000777	0.00323	chr19(-):22391019-22422346	zinc finger protein 98	F7175, ZNF739	148198
GSHG0041338	ESYT2	up	1.84	7.96e-27	1.92e-25	up	1.91	8.38e-24	1.94e-22	chr7(-):158730997-158830038	extended synaptotagmin 2	CHR2SYT, E-Syt2, FAM62B	57488
GSHG0006796	PHLDB1	up	1.78	1.67e-30	4.48e-29	up	2.45	6.86e-54	4.26e-52	chr11(+):118606436-118658031	pleckstrin homology like domain family B member 1	LL5A	23187
GSHG0024638	GULP1	up	1.75	4.96e-25	1.11e-23	up	1.54	1.51e-12	1.75e-11	chr2(+):188291669-188595926	GULP PTB domain containing engulfment adaptor 1	CED-6, CED6, GULP	51454
GSHG0003218	RGS5	up	1.7	3.17e-50	1.45e-48	up	1.67	1.67e-37	6.69e-36	chr1(-):163142299-163321752	regulator of G protein signaling 5	MST092, MST106, MST129, MSTP032, MSTP092, MSTP106, MSTP129	8490
GSHG0041000	LAMB1	up	1.62	9.37e-46	3.92e-44	up	1.55	2.96e-30	9.04e-29	chr7(-):107923799-108003187	laminin subunit beta 1	CLM, LIS5	3912
GSHG0006834	GRAMD1B	up	1.59	1.34e-25	3.09e-24	up	1.51	1.34e-16	2.1e-15	chr11(+):123358422-123627767	GRAM domain containing 1B	LINC01059	57476
GSHG0035583	MEF2C	up	1.58	1.95e-07	1.46e-06	up	1.54	1.54e-05	8.49e-05	chr5(-):88717117-88904105	myocyte enhancer factor 2C	C5DELq14.3, DEL5q14.3	4208
GSHG0042466	EYA1	up	1.57	5.94e-20	1.07e-18	up	1.69	7.24e-21	1.46e-19	chr8(-):71197433-71548094	EYA transcriptional coactivator and phosphatase 1	BOP, BOR, BOS1, OFC1	2138
GSHG0001731	COQ8A	down	2.82	5.2e-75	3.72e-73	down	2.01	8.97e-28	2.52e-26	chr1(+):226896678-226987545	coenzyme Q8A	ADCK3, ARCA2, CABC1, COQ10D4, COQ8, SCAR9	56997
GSHG0040698	STX1A	down	2.33	5.06e-85	4.28e-83	down	2.21	2.85e-60	2.07e-58	chr7(-):73699210-73719669	syntaxin 1A	HPC-1, P35-1, STX1, SYN1A	6804
GSHG0015290	PARP6	down	2	1.83e-59	1.02e-57	down	1.85	5.61e-38	2.28e-36	chr15(-):72241176-72272554	poly(ADP-ribose) polymerase family member 6	ARTD17, PARP-6-B1, PARP-6-C, pART17	56965
GSHG0009006	PRPF40B	down	1.93	1.75e-25	4e-24	down	2.1	8.55e-26	2.16e-24	chr12(+):49623561-49644666	pre-mRNA processing factor 40 homolog B	HYPC	25766
GSHG0031708	GATA2	down	1.75	5.73e-43	2.23e-41	down	2.05	3.39e-56	2.26e-54	chr3(-):128479422-128493201	GATA binding protein 2	DCML, IMD21, MONOMAC, NFE1B	2624
GSHG0025108	WDR35	down	1.61	8.51e-11	8.75e-10	down	1.69	1.76e-10	1.7e-09	chr2(-):19910263-19990131	WD repeat domain 35	CED2, FAP118, IFT121, IFTA1, SRTD7	57539
GSHG0020330	FHOD3	down	1.56	1.11e-24	2.43e-23	down	2.2	4.72e-61	3.57e-59	chr18(+):36297713-36780220	formin homology 2 domain containing 3	FHOS2, Formactin2	80206
